# Assessment of Protein Complex Predictions in CASP16: Are we making progress?

**DOI:** 10.1101/2025.05.29.656875

**Authors:** Jing Zhang, Rongqing Yuan, Andriy Kryshtafovych, Rachael C. Kretsch, R. Dustin Schaeffer, Jian Zhou, Rhiju Das, Nick V. Grishin, Qian Cong

**Affiliations:** Eugene McDermott Center for Human Growth and Development, University of Texas Southwestern Medical Center, Dallas, TX, USA; Department of Biophysics, University of Texas Southwestern Medical Center, Dallas, TX, USA; Lyda Hill Department of Bioinformatics, University of Texas Southwestern Medical Center, Dallas, TX, USA; Genome Center, University of California, Davis, California, USA; Biophysics Program, Stanford University School of Medicine, Stanford, California, USA; Department of Biochemistry, Stanford University School of Medicine, Stanford, California, USA; Howard Hughes Medical Institute, Stanford University, Stanford, California, USA; Department of Biochemistry, University of Texas Southwestern Medical Center, Dallas, TX, USA; Harold C. Simmons Comprehensive Cancer Center, University of Texas Southwestern Medical Center, Dallas, TX, USA

**Keywords:** CASP16, oligomer prediction, antigen-antibody interaction, stoichiometry, model sampling, AlphaFold2, AlphaFold3

## Abstract

The assessment of oligomer targets in the Critical Assessment of Structure Prediction Round 16 (CASP16) suggests that complex structure prediction remains an unsolved challenge. More than 30% of targets, particularly antibody–antigen targets, were highly challenging, with each group correctly predicting structures for only about a quarter of such targets. Most CASP16 groups relied on AlphaFold-Multimer (AFM) or AlphaFold3 (AF3) as their core modeling engines. By optimizing input MSAs, refining modeling constructs (using partial rather than full sequences), and employing massive model sampling and selection, top-performing groups were able to significantly outperform the default AFM/AF3 predictions. CASP16 also introduced two additional challenges: Phase 0, which required predictions without stoichiometry information, and Phase 2, which provided participants with thousands of models generated by MassiveFold (MF) to enable large-scale sampling for resource-limited groups. Across all phases, the MULTICOM series and Kiharalab emerged as top performers based on the quality of their best models per target. However, these groups did not have a strong advantage in model ranking, and thus their lead over other teams, such as Yang-Multimer and kozakovvajda, was less pronounced when evaluating only the first submitted models. Compared to CASP15, CASP16 showed moderate overall improvement, likely driven by the release of AF3 and the extensive model sampling employed by top groups. Several notable trends highlight key frontiers for future development. First, the kozakovvajda group significantly outperformed others on antibody-antigen targets, achieving over a 60% success rate without relying on AFM or AF3 as their primary modeling framework, suggesting that alternative approaches may offer promising solutions for these difficult targets. Second, model ranking and selection continue to be major bottlenecks. The PEZYFoldings group demonstrated a notable advantage in selecting their best models as first models, suggesting that their pipeline for model ranking may offer important insights for the field. Finally, the Phase 0 experiment indicated reasonable success in stoichiometry prediction; however, stoichiometry prediction remains challenging for high-order assemblies and targets that differ from available homologous templates. Overall, CASP16 demonstrated steady progress in multimer prediction while emphasizing the urgent need for more effective model ranking strategies, improved stoichiometry prediction, and the development of new modeling methods that extend beyond the current AF-based paradigm.
