## Supplementary material for "Assessment of Protein Complex Predictions in CASP16: Are we making progress?": Table S1

### Sheet: Table S1
Table S1 Overview of targets in CASP16 protein assembly challenge (phase 1)
Target	PDB ID	Total No. of Amino Acids	Stoichiometry	Symmetry	Taxonomy	Experimental Technique	top 5% quantile dockQ
H1202*	8bwl	380	A2B2	C2	human	X-RAY	0.8558
H1204*	8vyl	858	A2B2C2	C2	nanobody-antigen	X-RAY	0.2049
H1208*		646	A1B1	C2	prokaryotic	X-RAY	0.8457
H1213*		1373	A1B1C1D1E1	C1	virus	EM	0.7892
H1215*		369	A1B1	C1	nanobody-antigen	X-RAY	0.8789
H1217*		5878	A2B2C2D2E2F2	C2	virus	EM	0.73
H1220*		2515	A1B4	C1	virus	EM	0.7592
H1222*		485	A1B1C1	C2	antibody-antigen	X-RAY	0.5772
H1223*		486	A1B1C1	C1	antibody-antigen	X-RAY	0.2492
H1225*		483	A1B1C1	C2	antibody-antigen	X-RAY	0.1634
H1227*		5689	A1B6	C6	prokaryotic	EM	0.6679
H1229*		987	A1B1	C1	virus-human	EM	0.54
H1230*		984	A1B1	C1	virus-human	EM	0.664
H1232*	9cn2	924	A2B2	C2	antibody-antigen	X-RAY	0.1235
H1233*	9cbn	1316	A2B2C2	C2	antibody-antigen	X-RAY	0.9066
H1236*	8qpq	1929	A3B6	C3	virus	EM	0.3307
H1244*		850	A2B2C2	C2	antibody-antigen	X-RAY	0.0291
H1245*		317	A1B1	C1	eukaryotic	X-RAY	0.808
H1258		3092	A1B2	C2	human	EM	0.4008
H1265		2574	A9B18	C1	human	EM	0.3344
H1267*		1852	A2B2	C2	prokaryotic	X-RAY	0.4302
H1272	9c3c	6879	A1B1C1D1E1F1G1H1I1	C1	eukaryotic	EM	0.5783
T1201o*	8bwd	420	A2	C2	human	X-RAY	0.793
T1206o*	9cp0	474	A2	C2	virus	X-RAY	0.948
T1218o*		2328	A2	C2	prokaryotic	X-RAY	0.44
T1219o		256	An	C2	human	EM	0.8171
T1234o*	8qpq	1239	A3	C3	virus	EM	0.3233
T1235o*	8qpq	690	A6	C6	virus	EM	0.7791
T1237o*		1952	A4	D2	prokaryotic	X-RAY	0.7824
T1240o*		1959	A3	C1	prokaryotic	X-RAY	0.4285
T1249v1o*		1464	A3	C3	virus	EM	0.4927
T1249v2o*		1464	A3	C3	virus	EM	0.263
T1257o		3789	A3	C1	virus	EM	0.785
T1259o*		729	A3	C3	prokaryotic	X-RAY	0.8848
T1269o	9gvq	5640	A4	C2	human	EM	0.473
T1270o*		2622	A6	D3	prokaryotic	EM	0.5959
T1292o		392	A2	C2	prokaryotic	X-RAY	0.9504
T1294o		428	A2	C2	eukaryotic	X-RAY	0.9002
T1295o		1288	A8	na	prokaryotic	EM	0.7816
T1298o*		684	A2	C2	prokaryotic	X-RAY	0.7035
* CAPRI targets
